# The sudden emergence of a *Neisseria gonorrhoeae* strain with reduced susceptibility to extended-spectrum cephalosporins, Norway

**DOI:** 10.1101/2020.02.07.935825

**Authors:** Magnus N. Osnes, Xavier Didelot, Jolinda de Korne-Elenbaas, Kristian Alfsnes, Ola B Brynildsrud, Gaute Syversen, Øivind Nilsen, Birgitte F. de Blasio, Dominique A Caugant, Vegard Eldholm

**Affiliations:** Division of Infection Control and Environmental Health, Norwegian Institute of Public Health, Oslo, Norway; School of Life Sciences and Department of Statistics, University of Warwick, Coventry, United Kingdom; Department of Infectious Diseases, Public Health Service Amsterdam, Amsterdam, The Netherlands; Department of Microbiology, Oslo University Hospital Ullevaal, Oslo, Norway; Oslo Centre for Biostatistics and Epidemiology, Department of Biostatistics, Institute of Basic Medical Sciences, University of Oslo, Oslo, Norway; Department of Community Medicine, Faculty of Medicine, University of Oslo, Oslo, Norway; The AMR Centre, Norwegian Institute of Public Health, Oslo, Norway

## Abstract

The *Neisseria gonorrhoeae* multilocus sequence type (ST) 7827 emerged in dramatic fashion in Norway in the period 2016-2018. Here, we aim to determine what enabled it to establish and spread so quickly. In Norway, ST-7827 isolates were almost exclusively isolated from men. Phylogeographic analyses demonstrated an Asian origin of the ST with multiple importation events to Europe. The ST was uniformly resistant to fluoroquinolones and associated with reduced susceptibility to both azithromycin and the extended-spectrum cephalosporins (ESC) cefixime and ceftriaxone. We identified additional independent events of acquisition of *penA* and *porB* alleles in Europe, associated with further reduction in cefixime and ceftriaxone susceptibility, respectively. Transmission of the ST was largely curbed in Norway in 2019, but our results indicate the existence of a reservoir in Europe. The worrisome drug resistance profile and rapid emergence of ST-7827 calls for close monitoring of the situation.
