## Appendix 2: supplementary isolate data for "The sudden emergence of a *Neisseria gonorrhoeae* strain with reduced susceptibility to extended-spectrum cephalosporins, Norway"

### Sheet: Sheet1
Sample information																										pubMLST_&_NGSTAR_annotations			Mutations_identified_in_PathogenWatch
Run_accession	Study_accession	Isolate_name	Latitude	Longitude	Year	month	day	country	city_region	sex	Infect_site	CEFIXIME_MIC	CEFIXIME_SR	CEFTRIAXONE_MIC	CEFTRIAXONE_SR	AZITHROM_MIC	AZITHROM_SR	CIPRO_MIC	CIPRO_SR	PENG_MIC	PENG_SR	SPECT_MIC	SPECT_SR	TETRACYC_MIC	TETRACYC_SR	penA_pubMLST	penA_NGSTAR	penA_comment	porB1b_A121D	porB1b_A121N	porB1b_G120K	23S_rDNA_A2045G	mtrR_G45D	mtrR_promoter_A24-	gyrA_D95G	gyrA_D95N	gyrA_S91F	parC_D86N	parC_S87R	parC_S88P	ponA1_L421P	folP_R228S	rpsJ_V57M
		513756	59.91	10.75	2015	10	2	Norway		F	CERVIXUT	0.064	S	0.064	S	0.25	S	8	R	1	I	16	S	2	I	NEIS1753_284	13.001	non_mosaic	1	0	1	0	1	1	1	0	1	1	0	0	1	1	1
		513760	59.91	10.75	2015	10	9	Norway		M	URETRA	0.064	S	0.032	S	0.5	I	8	R	1	I	16	S	2	I	NEIS1753_284	13.001	non_mosaic	1	0	1	0	1	1	1	0	1	1	0	0	1	1	1
		513765	59.91	10.75	2015	10	29	Norway		M	URETRA	0.064	S	0.064	S	0.5	I	8	R	1	I	16	S	2	I	NEIS1753_284	13.001	non_mosaic	1	0	1	0	1	1	1	0	1	1	0	0	1	1	1
		515640	59.91	10.75	2016	1	13	Norway		M	URETRA	0.125	S	0.064	S	0.5	I	16	R	2	I	16	S	2	I	NEIS1753_284	13.001	non_mosaic	1	0	1	0	1	1	1	0	1	1	0	0	1	1	1
		553619	59.91	10.75	2016	11	23	Norway		M	URETRA	< 0.016	S	0.004	S	0.032	S	4	R	1	I	8	S	16	R	NEIS1753_228	19.001	non_mosaic	0	0	0	0	1	0	0	0	1	0	0	1	1	1	1
		553637	59.91	10.75	2016	11	23	Norway		F	CERVIXUT	< 0.016	S	0.004	S	0.032	S	2	R	2	R	8	S	8	R	NEIS1753_228	19.001	non_mosaic	0	0	0	0	1	0	0	0	1	0	0	1	1	1	1
		554631	59.91	10.75	2016	11	30	Norway		M	ANUS	0.064	S	0.064	S	0.5	I	8	R	2	R	16	S	2	R	NEIS1753_284	13.001	non_mosaic	1	0	1	0	1	1	1	0	1	1	0	0	1	1	1
		554649	59.91	10.75	2016	11	30	Norway		M	URETRA	0.064	S	0.064	S	0.5	I	8	R	1	I	8	S	2	R	NEIS1753_284	13.001	non_mosaic	1	0	1	0	1	1	1	0	1	1	0	0	1	1	1
		554653	59.91	10.75	2016	11	30	Norway		M	URETRA	0.064	S	0.064	S	0.25	S	4	R	0.5	I	8	S	2	R	NEIS1753_284	13.001	non_mosaic	1	0	1	0	1	1	1	0	1	1	0	0	1	1	1
		556874	59.91	10.75	2016	12	14	Norway		M	PHARYNX	0.064	S	0.064	S	0.5	I	8	R	1	I	16	S	2	R	NEIS1753_284	13.001	non_mosaic	1	0	1	0	1	1	1	0	1	1	0	0	1	1	1
		565144	59.91	10.75	2017	2	9	Norway		M	ANUS	0.064	S	0.064	S	0.5	I	8	R	1	I	16	S	2	R	NEIS1753_284	13.001	non_mosaic	1	0	1	0	1	1	1	0	1	1	0	0	1	1	1
		581036	59.91	10.75	2017	6	20	Norway		M	ANUS	0.064	S	0.125	S	0.25	S	16	R	2	R	16	S	2	R	NEIS1753_284	13.001	non_mosaic	1	0	1	0	1	1	0	0	0	0	0	0	0	1	1
		590788	59.91	10.75	2017	6	29	Norway		M	URETRA	0.032	S	0.016	S	0.5	I	2	R	0.5	I	16	S	1	I	NEIS1753_284	13.001	non_mosaic	0	0	0	0	1	1	1	0	1	1	0	0	1	1	1
		590887	59.91	10.75	2017	6	30	Norway		M	URETRA	0.064	S	0.016	S	0.5	I	4	R	0.5	I	16	S	1	I	NEIS1753_284	13.001	non_mosaic	0	0	0	0	1	1	1	0	1	1	0	0	1	1	1
		591426	59.91	10.75	2017	7	5	Norway		M	URETRA	0.064	S	0.064	S	0.25	S	8	R	2	R	8	S	2	R	NEIS1753_284	13.001	non_mosaic	1	0	1	0	1	1	1	0	1	1	0	0	1	1	1
		592902	59.91	10.75	2017	7	25	Norway		M	PHARYNX	0.064	S	0.064	S	0.25	S	> 32	R	1	I	8	S	2	R	NEIS1753_284	13.001	non_mosaic	1	0	1	0	1	1	1	0	1	1	0	0	1	1	1
		592913	59.91	10.75	2017	7	25	Norway		M		0.064	S	0.064	S	0.25	S	16	R	1	I	16	S	2	R	NEIS1753_284	13.001	non_mosaic	1	0	1	0	1	1	1	0	1	1	0	0	1	1	1
		594881	59.91	10.75	2017	8	10	Norway		M	PHARYNX	0.064	S	0.064	S	0.25	S	> 32	R	1	I	8	S	2	R	NEIS1753_284	13.001	non_mosaic	1	0	1	0	1	1	1	0	1	1	0	0	1	1	1
		595329	59.91	10.75	2017	8	16	Norway		M	ANUS	0.064	S	0.064	S	0.5	I	8	R	1	I	16	S	2	R	NEIS1753_284	13.001	non_mosaic	1	0	1	0	1	1	1	0	1	1	0	0	1	1	1
		595710	59.91	10.75	2017	8	18	Norway		M	ANUS	< 0.016	S	0.004	S	0.5	I	8	R	0.25	I	16	S	1	I	NEIS1753_288	5.002	non_mosaic	0	0	0	0	1	1	1	0	1	0	1	0	1	1	1
		596220	59.91	10.75	2017	8	24	Norway		M	PHARYNX	0.064	S	0.064	S	0.25	S	> 32	R	1	I	8	S	2	R	NEIS1753_284	13.001	non_mosaic	1	0	1	0	1	1	1	0	1	1	0	0	1	1	1
		598028	59.91	10.75	2017	9	13	Norway		M	PHARYNX	0.064	S	0.064	S	0.25	S	> 32	R	1	I	16	S	2	R	NEIS1753_284	13.001	non_mosaic	1	0	1	0	1	1	1	0	1	1	0	0	1	1	1
		598782	59.91	10.75	2017	9	21	Norway		M	URETRA	0.064	S	0.064	S	0.25	S	16	R	1	I	8	S	2	R	NEIS1753_284	13.001	non_mosaic	1	0	1	0	1	1	1	0	1	1	0	0	1	1	1
		598784	59.91	10.75	2017	9	21	Norway		M	PHARYNX	0.125	S	0.125	S	0.25	S	16	R	1	I	8	S	2	R	NEIS1753_284	13.001	non_mosaic	1	0	1	0	1	1	1	0	1	1	0	0	1	1	1
		599347	59.91	10.75	2017	9	26	Norway		M	ANUS	0.125	S	0.125	S	0.25	S	> 32	R	2	R	16	S	2	R	NEIS1753_284	13.001	non_mosaic	1	0	1	0	1	1	1	0	1	1	0	0	1	1	1
		600020	59.91	10.75	2017	10	2	Norway		M	PHARYNX	0.064	S	0.064	S	0.25	S	32	R	1	I	8	S	2	R	NEIS1753_284	13.001	non_mosaic	1	0	1	0	1	1	1	0	1	1	0	0	1	1	1
		600022	59.91	10.75	2017	10	2	Norway		M	ANUS	0.125	S	0.125	S	0.25	S	> 32	R	1	I	16	S	2	R	NEIS1753_284	13.001	non_mosaic	1	0	1	0	1	1	1	0	1	1	0	0	1	1	1
		601069	59.91	10.75	2017	10	11	Norway		M	ANUS	0.125	S	0.125	S	0.25	S	> 32	R	2	R	16	S	4	R	NEIS1753_284	13.001	non_mosaic	1	0	1	0	1	1	1	0	1	1	0	0	1	1	1
		602144	59.91	10.75	2017	10	23	Norway		M	PHARYNX	0.032	S	0.032	S	0.25	S	2	R	0.5	I	16	S	1	I	NEIS1753_284	13.001	non_mosaic	0	0	0	0	1	1	1	0	1	1	0	0	1	0	1
		602453	59.91	10.75	2017	10	25	Norway		M	URETRA	0.064	S	0.032	S	0.5	I	> 32	R	1	I	16	S	2	R	NEIS1753_284	13.001	non_mosaic	0	0	0	0	1	1	0	0	1	1	0	0	1	1	1
		605694	59.91	10.75	2017	11	21	Norway		M	PHARYNX	0.064	S	0.064	S	0.25	S	16	R	1	I	8	S	1	I	NEIS1753_284	13.001	non_mosaic	1	0	1	0	1	1	1	0	1	1	0	0	1	1	1
		605702	59.91	10.75	2017	11	21	Norway		M	ANUS	0.064	S	0.064	S	0.25	S	16	R	1	I	16	S	2	R	NEIS1753_284	13.001	non_mosaic	1	0	1	0	1	1	1	0	1	1	0	0	1	1	1
		605764	59.91	10.75	2017	11	22	Norway		M	URETRA	0.032	S	0.016	S	0.25	S	2	R	0.5	I	16	S	0.5	S	NEIS1753_284	13.001	non_mosaic	0	0	0	0	1	1	1	0	1	1	0	0	1	1	1
		607289	59.91	10.75	2017	11	29	Norway		M	ANUS	0.032	S	0.016	S	0.25	S	2	R	0.25	I	16	S	0.5	S	NEIS1753_284	13.001	non_mosaic	0	0	0	0	1	1	1	0	1	1	0	0	1	1	1
		609666	59.91	10.75	2017	12	21	Norway		M	ANUS	0.064	S	0.064	S	0.25	S	16	R	1	I	8	S	2	R	NEIS1753_284	13.001	non_mosaic	1	0	1	0	1	1	1	0	1	1	0	0	1	1	1
		611291	59.91	10.75	2018	1	9	Norway		M	URETRA	0.032	S	0.032	S	0.5	I	8	R	1	I	16	S	2	R	NEIS1753_284	13.001	non_mosaic	1	0	1	0	1	1	1	0	1	1	0	0	1	1	1
		611923	59.91	10.75	2018	1	11	Norway		M	URETRA	0.032	S	0.032	S	0.5	I	2	R	0.5	I	16	S	1	I	NEIS1753_284	13.001	non_mosaic	0	0	0	0	1	1	1	0	1	1	0	0	1	1	1
		613845	59.91	10.75	2018	1	24	Norway		M	URETRA	0.032	S	0.016	S	0.5	I	2	R	0.5	I	16	S	0.5	S	NEIS1753_284	13.001	non_mosaic	0	0	0	0	1	1	1	0	1	1	0	0	1	1	1
		616677	59.91	10.75	2018	2	12	Norway		M	URETRA	0.064	S	0.032	S	0.25	S	2	R	0.5	I	16	S	1	I	NEIS1753_284	13.001	non_mosaic	0	0	0	0	1	1	1	0	1	1	0	0	1	1	1
		616772	59.91	10.75	2018	2	13	Norway		M	URETRA	0.032	S	0.032	S	0.25	S	4	R	0.5	I	16	S	1	I	NEIS1753_284	13.001	non_mosaic	0	0	0	0	1	1	1	0	1	1	0	0	1	1	1
		616958	59.91	10.75	2018	2	13	Norway		M	ANUS	0.064	S	0.032	S	0.25	S	8	R	1	I	16	S	2	R	NEIS1753_284	13.001	non_mosaic	1	0	1	0	1	1	1	0	1	1	0	0	1	1	1
		618387	59.91	10.75	2018	2	21	Norway		M	PHARYNX	0.032	S	0.016	S	0.25	S	2	R	0.5	I	16	S	1	I	NEIS1753_284	13.001	non_mosaic	0	0	0	0	1	1	1	0	1	1	0	0	1	1	1
		618396	59.91	10.75	2018	2	21	Norway		M	PHARYNX	0.064	S	0.032	S	0.5	I	2	R	1	I	16	S	1	I	NEIS1753_284	13.001	non_mosaic	0	0	0	0	1	1	1	0	1	1	0	0	1	1	1
		618414	59.91	10.75	2018	2	21	Norway		M	ANUS	0.064	S	0.032	S	0.25	S	2	R	0.5	I	16	S	1	I	NEIS1753_284	13.001	non_mosaic	0	0	0	0	1	1	1	0	1	1	0	0	1	1	1
		619125	59.91	10.75	2018	2	27	Norway		M	PHARYNX	0.032	S	0.016	S	0.25	S	2	R	0.5	I	16	S	1	I	NEIS1753_284	13.001	non_mosaic	0	0	0	0	1	1	1	0	1	1	0	0	1	1	1
		619371	59.91	10.75	2018	2	28	Norway		M	ANUS	0.125	S	0.125	S	0.25	S	8	R	2	R	16	S	2	R	NEIS1753_284	13.001	non_mosaic	1	0	1	0	1	1	1	0	1	1	0	0	1	1	1
		619373	59.91	10.75	2018	2	28	Norway		M	PHARYNX	0.064	S	0.032	S	0.25	S	2	R	0.5	I	16	S	1	I	NEIS1753_284	13.001	non_mosaic	0	0	0	0	1	1	1	0	1	1	0	0	1	1	1
		619378	59.91	10.75	2018	2	28	Norway		M	URETRA	0.032	S	0.016	S	0.25	S	2	R	0.5	I	16	S	1	I	NEIS1753_284	13.001	non_mosaic	0	0	0	0	1	1	1	0	1	1	0	0	1	1	1
		620645	59.91	10.75	2018	3	8	Norway		M	URETRA															NEIS1753_284	13.001	non_mosaic	0	0	0	0	1	1	1	0	1	1	0	0	1	1	1
		620647	59.91	10.75	2018	3	8	Norway		M	URETRA															NEIS1753_284	13.001	non_mosaic	0	0	0	0	1	1	1	0	1	1	0	0	1	1	1
		620654	59.91	10.75	2018	3	8	Norway		M	ANUS															NEIS1753_284	13.001	non_mosaic	0	0	0	0	1	1	1	0	1	1	0	0	1	1	1
		620659	59.91	10.75	2018	3	8	Norway		M	PHARYNX															NEIS1753_284	13.001	non_mosaic	0	0	0	0	1	1	1	0	1	1	0	0	1	1	1
		621065	59.91	10.75	2018	3	12	Norway		M	URETRA															NEIS1753_284	13.001	non_mosaic	0	0	0	0	1	1	1	0	1	1	0	0	1	1	1
		621069	59.91	10.75	2018	3	12	Norway		M	ANUS															NEIS1753_284	13.001	non_mosaic	0	0	0	0	1	1	1	0	1	1	0	0	1	1	1
		621524	59.91	10.75	2018	3	14	Norway		M	URETRA															NEIS1753_284	13.001	non_mosaic	0	0	0	0	1	1	1	0	1	1	0	0	1	1	1
		622846	59.91	10.75	2018	3	22	Norway		M	PHARYNX															NEIS1753_284	13.001	non_mosaic	0	0	0	0	1	1	1	0	1	1	0	0	1	1	1
		623263	59.91	10.75	2018	3	26	Norway		M	ANUS															NEIS1753_284	13.001	non_mosaic	0	0	0	0	1	1	1	0	1	1	0	0	1	1	1
		623935	59.91	10.75	2018	4	4	Norway		M	URETRA															NEIS1753_284	13.001	non_mosaic	0	0	0	0	1	1	1	0	1	1	0	0	1	1	1
		624930	59.91	10.75	2018	4	11	Norway		M	ANUS															NEIS1753_284	13.001	non_mosaic	0	0	0	0	1	1	1	0	1	1	0	0	1	1	1
		624941	59.91	10.75	2018	4	11	Norway		M	PHARYNX															NEIS1753_284	13.001	non_mosaic	0	0	0	0	1	1	1	0	1	1	0	0	1	1	1
		624945	59.91	10.75	2018	4	11	Norway		M	URETRA															NEIS1753_284	13.001	non_mosaic	0	0	0	0	1	1	1	0	1	1	0	0	1	1	1
		625349	59.91	10.75	2018	4	16	Norway		M	URETRA															NEIS1753_284	13.001	non_mosaic	0	0	0	0	1	1	1	0	1	1	0	0	1	1	1
		625360	59.91	10.75	2018	4	16	Norway		M	URETRA															NEIS1753_284	13.001	non_mosaic	0	0	0	0	1	1	1	0	1	1	0	0	1	1	1
		625372	59.91	10.75	2018	4	16	Norway																		NEIS1753_284	13.001	non_mosaic	0	0	0	0	1	1	0	0	1	1	0	0	1	1	1
		625376	59.91	10.75	2018	4	16	Norway		M	URETRA															NEIS1753_284	13.001	non_mosaic	0	0	0	0	1	1	1	0	1	1	0	0	1	1	1
		625959	59.91	10.75	2018	4	19	Norway		M	ANUS															NEIS1753_284	13.001	non_mosaic	0	0	0	0	1	1	1	0	1	1	0	0	1	1	1
		625968	59.91	10.75	2018	4	19	Norway		M	URETRA															NEIS1753_284	13.001	non_mosaic	0	0	0	0	1	1	1	0	1	1	0	0	1	1	1
		625970	59.91	10.75	2018	4	19	Norway		M	URETRA															NEIS1753_284	13.001	non_mosaic	0	0	0	0	1	1	0	0	1	1	0	0	1	1	1
		626493	59.91	10.75	2018	4	25	Norway		M	CERVIXUT															NEIS1753_284	13.001	non_mosaic	0	0	0	0	1	1	1	0	1	1	0	0	1	1	1
		626639	59.91	10.75	2018	4	25	Norway		M	ANUS															NEIS1753_284	13.001	non_mosaic	0	0	0	0	1	1	1	0	1	1	0	0	1	1	1
		626775	59.91	10.75	2018	4	26	Norway		M	ANUS															NEIS1753_284	13.001	non_mosaic	0	0	0	0	1	1	1	0	1	1	0	0	1	1	1
		626779	59.91	10.75	2018	4	26	Norway		M	URETRA															NEIS1753_284	13.001	non_mosaic	0	0	0	0	1	1	1	0	1	1	0	0	1	1	1
		626881	59.91	10.75	2018	4	26	Norway		M	URETRA															NEIS1753_284	13.001	non_mosaic	0	0	0	0	1	1	1	0	1	1	0	0	1	1	1
		626886	59.91	10.75	2018	4	26	Norway		M	ANUS															NEIS1753_284	13.001	non_mosaic	0	0	0	0	1	1	1	0	1	1	0	0	1	1	1
		626888	59.91	10.75	2018	4	26	Norway		M	ANUS															NEIS1753_284	13.001	non_mosaic	0	0	0	0	1	1	1	0	1	1	0	0	1	1	1
		627132	59.91	10.75	2018	4	30	Norway		M	URETRA															NEIS1753_284	13.001	non_mosaic	0	0	0	0	1	1	1	0	1	1	0	0	1	1	1
		627447	59.91	10.75	2018	5	3	Norway		M	URETRA															NEIS1753_284	13.001	non_mosaic	0	0	0	0	1	1	1	0	1	1	0	0	1	1	1
		627449	59.91	10.75	2018	5	3	Norway		M	ANUS															NEIS1753_284	13.001	non_mosaic	0	0	0	0	1	1	1	0	1	1	0	0	1	1	1
		627452	59.91	10.75	2018	5	3	Norway		M	ANUS															NEIS1753_284	13.001	non_mosaic	0	0	0	0	1	1	1	0	1	1	0	0	1	1	1
		627461	59.91	10.75	2018	5	3	Norway		M	ANUS															NEIS1753_284	13.001	non_mosaic	0	0	0	0	1	1	1	0	1	1	0	0	1	1	1
		627469	59.91	10.75	2018	5	3	Norway		M	PHARYNX															NEIS1753_284	13.001	non_mosaic	0	0	0	0	1	1	1	0	1	1	0	0	1	1	1
		628087	59.91	10.75	2018	5	9	Norway		M	ANUS															NEIS1753_284	13.001	non_mosaic	0	0	0	0	1	1	1	0	1	1	0	0	1	1	1
		628627	59.91	10.75	2018	5	16	Norway		M	PHARYNX															NEIS1753_284	13.001	non_mosaic	0	0	0	0	1	1	1	0	1	1	0	0	1	1	1
		628642	59.91	10.75	2018	5	16	Norway		M	URETRA															NEIS1753_284	13.001	non_mosaic	0	0	0	0	1	1	1	0	1	1	0	0	1	1	1
		628874	59.91	10.75	2018	5	22	Norway		M	ANUS															NEIS1753_284	13.001	non_mosaic	0	0	0	0	1	1	1	0	1	1	0	0	1	1	1
		628955	59.91	10.75	2018	5	23	Norway		F	CERVIXUT															NEIS1753_284	13.001	non_mosaic	0	0	0	0	1	1	1	0	1	1	0	0	1	1	1
		629092	59.91	10.75	2018	5	23	Norway		M	URETRA															NEIS1753_284	13.001	non_mosaic	0	0	0	0	1	1	1	0	1	1	0	0	1	1	1
		629094	59.91	10.75	2018	5	23	Norway		M	URETRA															NEIS1753_284	13.001	non_mosaic	0	0	0	0	1	1	1	0	1	1	0	0	1	1	1
		629232	59.91	10.75	2018	5	25	Norway		M	PHARYNX															NEIS1753_284	13.001	non_mosaic	0	0	0	0	1	1	1	0	1	1	0	0	1	1	1
		629761	59.91	10.75	2018	5	30	Norway		M	ANUS															NEIS1753_284	13.001	non_mosaic	0	0	0	0	1	1	1	0	1	1	0	0	1	1	1
		630146	59.91	10.75	2018	6	4	Norway		M	PHARYNX															NEIS1753_284	13.001	non_mosaic	1	0	1	0	1	1	1	0	1	1	0	0	1	1	1
		630378	59.91	10.75	2018	6	6	Norway		M	ANUS															NEIS1753_284	13.001	non_mosaic	0	0	0	0	1	1	1	0	1	1	0	0	1	1	1
		630555	59.91	10.75	2018	6	8	Norway		M	PHARYNX															NEIS1753_284	13.001	non_mosaic	0	0	0	0	1	1	1	0	1	1	0	0	1	1	1
		630559	59.91	10.75	2018	6	8	Norway		M	URETRA															NEIS1753_284	13.001	non_mosaic	0	0	0	0	1	1	1	0	1	1	0	0	1	1	1
		630934	59.91	10.75	2018	6	8	Norway		M	URETRA															NEIS1753_284	13.001	non_mosaic	0	0	0	0	1	1	1	0	1	1	0	0	1	1	1
		630936	59.91	10.75	2018	6	8	Norway		M	ANUS															NEIS1753_284	13.001	non_mosaic	0	0	0	0	1	1	1	0	1	1	0	0	1	1	1
		630965	59.91	10.75	2018	6	4	Norway		M	ANUS															NEIS1753_284	13.001	non_mosaic	0	0	0	0	1	1	1	0	1	1	0	0	1	1	1
		630967	59.91	10.75	2018	6	4	Norway		M	URETRA															NEIS1753_284	13.001	non_mosaic	1	0	1	0	1	1	1	0	1	1	0	0	1	1	1
		632097	59.91	10.75	2018	6	18	Norway		M	ANUS															NEIS1753_284	13.001	non_mosaic	0	0	0	0	1	1	1	0	1	1	0	0	1	1	1
		632681	59.91	10.75	2018	6	25	Norway		M	PHARYNX															NEIS1753_14	10.001*	mosaic_similar to 10.001 but 1612C>T_1645A>G	0	0	0	0	0	0	1	0	1	1	0	0	1	1	1
		632822	59.91	10.75	2018	6	27	Norway		M	URETRA															NEIS1753_284	13.001	non_mosaic	0	0	0	0	1	1	1	0	1	1	0	0	1	1	1
		632824	59.91	10.75	2018	6	28	Norway		M	URETRA															NEIS1753_284	13.001	non_mosaic	0	0	0	0	1	1	0	0	1	1	0	0	1	1	1
		633101	59.91	10.75	2018	6	29	Norway		M	ANUS															NEIS1753_284	13.001	non_mosaic	0	0	0	0	1	1	1	0	1	1	0	0	1	1	1
		633105	59.91	10.75	2018	6	27	Norway		M	ANUS															NEIS1753_284	13.001	non_mosaic	0	0	0	0	1	1	1	0	1	1	0	0	1	1	1
		633181	59.91	10.75	2018	7	3	Norway		M	ANUS															NEIS1753_284	13.001	non_mosaic	0	0	0	0	1	1	1	0	1	1	0	0	1	1	1
		633597	59.91	10.75	2018	7	5	Norway		M	URETRA															NEIS1753_284	13.001	non_mosaic	0	0	0	0	1	1	1	0	1	1	0	0	1	1	1
		633599	59.91	10.75	2018	7	5	Norway		M	ANUS															NEIS1753_284	13.001	non_mosaic	0	0	0	0	1	1	0	0	1	1	0	0	1	1	1
		633646	59.91	10.75	2018	7	10	Norway		M	URETRA															NEIS1753_284	13.001	non_mosaic	0	0	0	0	1	1	1	0	1	1	0	0	1	1	1
		634128	59.91	10.75	2018	7	11	Norway		M	ANUS															NEIS1753_14	10.001*	mosaic_similar to 10.001 but 1612C>T_1645A>G	0	0	0	0	0	0	1	0	1	1	0	0	1	1	1
		634195	59.91	10.75	2018	7	12	Norway		M	URETRA															NEIS1753_284	13.001	non_mosaic	0	0	0	0	1	1	1	0	1	1	0	0	1	1	1
		634206	59.91	10.75	2018	7	16	Norway		M	PHARYNX															NEIS1753_284	13.001	non_mosaic	0	0	0	0	1	1	1	0	1	1	0	0	1	1	1
		634386	59.91	10.75	2018	7	18	Norway		M	ANUS															NEIS1753_284	13.001	non_mosaic	0	0	0	0	1	1	1	0	1	1	0	0	1	1	1
		634388	59.91	10.75	2018	7	19	Norway		M	URETRA															NEIS1753_284	13.001	non_mosaic	0	0	0	0	1	1	1	0	1	1	0	0	1	1	1
		634633	59.91	10.75	2018	7	16	Norway		M	ANUS															NEIS1753_284	13.001	non_mosaic	0	0	0	0	1	1	1	0	1	1	0	0	1	1	1
		634635	59.91	10.75	2018	7	24	Norway		M	ANUS															NEIS1753_14	10.001*	mosaic_similar to 10.001 but 1612C>T_1645A>G	0	0	0	0	0	0	1	0	1	1	0	0	1	1	1
		634795	59.91	10.75	2018	7	27	Norway		M	URETRA															NEIS1753_284	13.001	non_mosaic	0	0	0	0	1	1	1	0	1	1	0	0	1	1	1
		635247	59.91	10.75	2018	7	30	Norway		M	ANUS															NEIS1753_284	13.001	non_mosaic	0	0	0	0	1	1	1	0	1	1	0	0	1	1	1
		635336	59.91	10.75	2018	8	1	Norway		M	URETRA															NEIS1753_284	13.001	non_mosaic	1	0	1	0	1	1	1	0	1	1	0	0	1	1	1
		635431	59.91	10.75	2018	8	1	Norway		M	ANUS															NEIS1753_284	13.001	non_mosaic	0	0	0	0	1	1	1	0	1	1	0	0	1	1	1
		635887	59.91	10.75	2018	8	8	Norway		M	PHARYNX															NEIS1753_284	13.001	non_mosaic	0	0	0	0	1	1	1	0	1	1	0	0	1	1	1
		636345	59.91	10.75	2018	8	16	Norway		M	PHARYNX															NEIS1753_284	13.001	non_mosaic	0	0	0	0	1	1	1	0	1	1	0	0	1	1	1
		636534	59.91	10.75	2018	8	16	Norway		M	URETRA															NEIS1753_284	13.001	non_mosaic	0	0	0	0	1	1	1	0	1	1	0	0	1	1	1
		636536	59.91	10.75	2018	8	17	Norway		M	URETRA															NEIS1753_284	13.001	non_mosaic	0	0	0	0	1	1	1	0	1	1	0	0	1	1	1
		636546	59.91	10.75	2018	8	17	Norway		F	CERVIXUT															NEIS1753_284	13.001	non_mosaic	0	0	0	0	1	1	1	0	1	1	0	0	1	1	1
		636871	59.91	10.75	2018	8	13	Norway		M	PHARYNX															NEIS1753_284	13.001	non_mosaic	0	0	0	0	1	1	1	0	1	1	0	0	1	1	1
		637389	59.91	10.75	2018	8	29	Norway		M	ANUS															NEIS1753_284	13.001	non_mosaic	0	0	0	0	1	1	1	0	1	1	0	0	1	1	1
		637433	59.91	10.75	2018	8	27	Norway		M	PHARYNX															NEIS1753_284	13.001	non_mosaic	1	0	1	0	1	1	1	0	1	1	0	0	1	1	1
		637737	59.91	10.75	2018	8	30	Norway		M	ANUS															NEIS1753_14	10.001*	mosaic_similar to 10.001 but 1612C>T_1645A>G	0	0	0	0	1	0	1	0	1	1	0	0	1	1	1
		638135	59.91	10.75	2018	9	5	Norway		M	ANUS															NEIS1753_284	13.001	non_mosaic	0	0	0	0	1	1	1	0	1	1	0	0	1	1	1
		638142	59.91	10.75	2018	9	6	Norway		M	URETRA															NEIS1753_284	13.001	non_mosaic	0	0	0	0	1	1	1	0	1	1	0	0	1	1	1
		638658	59.91	10.75	2018	9	10	Norway		M	PHARYNX															NEIS1753_284	13.001	non_mosaic	0	0	0	0	1	1	1	0	1	1	0	0	1	1	1
		638660	59.91	10.75	2018	9	10	Norway		M	ANUS															NEIS1753_284	13.001	non_mosaic	0	0	0	0	1	1	1	0	1	1	0	0	1	1	1
		638746	59.91	10.75	2018	9	10	Norway		M	ANUS															NEIS1753_14	10.001*	mosaic_similar to 10.001 but 1612C>T_1645A>G	0	0	0	0	0	0	1	0	1	1	0	0	1	1	1
		639353	59.91	10.75	2018	9	14	Norway		M	URETRA															NEIS1753_284	13.001	non_mosaic	0	0	0	0	1	1	1	0	1	1	0	0	1	1	1
		641159	59.91	10.75	2018	10	3	Norway		M	PHARYNX															NEIS1753_284	13.001	non_mosaic	0	0	0	0	1	1	1	0	1	1	0	0	1	1	1
		641162	59.91	10.75	2018	10	9	Norway		M	ANUS															NEIS1753_284	13.001	non_mosaic	1	0	1	0	1	1	1	0	1	1	0	0	1	1	1
		641189	59.91	10.75	2018	10	16	Norway		M	ANUS															NEIS1753_284	13.001	non_mosaic	0	0	0	0	1	1	1	0	1	1	0	0	1	1	1
		641797	59.91	10.75	2018	10	15	Norway		M	ANUS															NEIS1753_284	13.001	non_mosaic	0	0	0	0	1	1	1	0	1	1	0	0	1	1	1
		642301	59.91	10.75	2018	10	19	Norway		M	PHARYNX															NEIS1753_284	13.001	non_mosaic	1	0	1	0	1	1	1	0	1	1	0	0	1	1	1
		642412	59.91	10.75	2018	10	22	Norway		M	ANUS															NEIS1753_284	13.001	non_mosaic	0	0	0	0	1	1	1	0	1	1	0	0	1	1	1
		642414	59.91	10.75	2018	10	22	Norway		M	PHARYNX															NEIS1753_284	13.001	non_mosaic	0	0	0	0	1	1	1	0	1	1	0	0	1	1	1
		642416	59.91	10.75	2018	10	19	Norway		M	PHARYNX															NEIS1753_284	13.001	non_mosaic	1	0	1	0	1	1	1	0	1	1	0	0	1	1	1
		642418	59.91	10.75	2018	10	19	Norway		M	ANUS															NEIS1753_284	13.001	non_mosaic	1	0	1	0	1	1	1	0	1	1	0	0	1	1	1
		642597	59.91	10.75	2018	10	25	Norway		M	ANUS															NEIS1753_284	13.001	non_mosaic	0	0	0	0	1	1	1	0	1	1	0	0	1	1	1
		643389	59.91	10.75	2018	10	31	Norway		M	PHARYNX															NEIS1753_284	13.001	non_mosaic	0	0	0	0	1	1	1	0	1	1	0	0	1	1	1
		645500	59.91	10.75	2018	11	23	Norway		M	ANUS															NEIS1753_284	13.001	non_mosaic	0	0	0	0	1	1	1	0	1	1	0	0	1	1	1
		646397	59.91	10.75	2018	11	28	Norway		M	ANUS															NEIS1753_284	13.001	non_mosaic	0	0	0	0	1	1	1	0	1	1	0	0	1	1	1
		647530	59.91	10.75	2018	12	10	Norway		M	ANUS															NEIS1753_284	13.001	non_mosaic	0	0	0	0	1	1	1	0	1	1	0	0	1	1	1
		47759	50.82	-0.13	2013			UK	Brighton																	NEIS1753_284	13.001	non_mosaic	0	0	0	0	1	1	1	0	1	1	0	0	1	1	1
		48150	50.82	-0.13	2014			UK	Brighton																	NEIS1753_284	13.001	non_mosaic	0	1	1	0	1	1	1	0	1	1	0	0	1	1	1
		48243	50.82	-0.13	2014			UK	Brighton																	NEIS1753_228	19.001	non_mosaic	0	0	0	0	0	0	0	0	1	0	0	0	1	1	1
		48308	50.82	-0.13	2014			UK	Brighton																	NEIS1753_284	13.001	non_mosaic	0	1	1	0	1	1	1	0	1	1	0	0	1	1	1
		51070	41.89	12.49	2016			Italy	Rome	M																NEIS1753_284	13.001	non_mosaic	1	0	1	0	1	1	1	0	1	1	0	0	1	1	1
		51071	41.89	12.49	2016			Italy	Rome	M																NEIS1753_284	13.001	non_mosaic	1	0	1	0	1	1	1	0	1	1	0	0	1	1	1
		56771	40.42	-3.7	2016			Spain	Madrid	M				0.094				>32		1						NEIS1753_284	13.001	non_mosaic	1	0	1	0	1	1	1	0	1	1	0	0	1	1	1
		56776	40.42	-3.7	2016			Spain	Madrid	M				0.094				>32		0.75						NEIS1753_284	13.001	non_mosaic	1	0	1	0	1	1	1	0	1	1	0	0	1	1	1
		56777	40.42	-3.7	2016			Spain	Madrid	M				0.094				6		0.75						NEIS1753_284	13.001	non_mosaic	1	0	1	0	1	1	1	0	1	1	0	0	1	1	1
		57106	40.42	-3.7	2016			Spain	Madrid	M																NEIS1753_284	13.001	non_mosaic	1	0	1	0	1	1	1	0	1	1	0	0	1	1	1
		57109	40.42	-3.7	2016			Spain	Madrid	M																NEIS1753_284	13.001	non_mosaic	1	0	1	0	1	1	1	0	1	1	0	0	1	1	1
		57119	40.42	-3.7	2016			Spain	Madrid	M																NEIS1753_284	13.001	non_mosaic	1	0	1	0	1	1	1	0	1	1	0	0	1	1	1
		57153	40.42	-3.7	2016			Spain	Madrid	M																NEIS1753_284	13.001	non_mosaic	1	0	1	0	1	1	1	0	1	1	0	0	1	1	1
		57178	40.42	-3.7	2016			Spain	Madrid	M																NEIS1753_284	13.001	non_mosaic	1	0	1	0	1	1	1	0	1	1	0	0	1	1	1
		ECDC-FR13-062	48.86	2.35	2013			France																		NEIS1753_284	13.001	non_mosaic	1	0	1	0	1	1	1	0	1	1	0	0	1	1	1
		ECDC-FR13-063	48.86	2.35	2013			France																		NEIS1753_284	13.001	non_mosaic	1	0	1	0	1	1	1	0	1	1	0	0	1	1	1
		ECDC-FR13-064	48.86	2.35	2013			France																		NEIS1753_284	13.001	non_mosaic	1	0	1	0	1	1	1	0	1	1	0	0	1	1	1
		ECDC-RB13001967	56.49	-4.2	2013			UK	Scotland																	NEIS1753_284	13.001	non_mosaic	0	0	0	0	1	1	1	0	1	1	0	0	1	1	1
		FC482	34.69	135.5	2015			Japan	Osaka			0.032		0.012		0.19		12								NEIS1753_284	13.001	non_mosaic	0	0	0	0	1	1	0	0	1	1	0	0	1	1	1
		FC510	34.69	135.5	2015			Japan	Osaka			0.032		0.032		0.19		12								NEIS1753_284	13.001	non_mosaic	0	0	0	0	1	1	0	0	1	1	0	0	1	1	1
		FC511	34.69	135.5	2015			Japan	Osaka			0.032		0.032		0.25		12								NEIS1753_284	13.001	non_mosaic	0	0	0	0	1	1	0	0	1	1	0	0	1	1	1
		FC517	34.69	135.5	2015			Japan	Osaka			<0.016		0.004		0.094		8								NEIS1753_1820	106.001	non_mosaic	0	0	0	0	0	0	0	1	1	0	0	0	1	1	1
		FC518	34.69	135.5	2015			Japan	Osaka			<0.016		<0.002		0.064		8								NEIS1753_1820	106.001	non_mosaic	0	0	0	0	0	0	0	1	1	0	0	0	1	1	1
		FC527	34.69	135.5	2015			Japan	Osaka			0.016		0.008		0.064		>32								NEIS1753_1820	106.001	non_mosaic	0	0	0	0	0	0	0	1	1	0	0	0	1	1	1
		KM292	34.69	135.5	2015			Japan	Osaka			<0.016		0.008		0.125		12								NEIS1753_1820	106.001	non_mosaic	0	0	0	0	0	0	0	1	1	0	0	0	1	1	1
		SRR6765296	43.45	87.36	2013	10	23	China	Xinjiang																	NEIS1753_284	13.001	non_mosaic	1	0	1	0	1	1	1	0	1	1	0	0	1	1	1
		SRR6765298	43.45	87.36	2013	6	21	China	Xinjiang																	NEIS1753_284	13.001	non_mosaic	1	0	1	0	0	1	1	0	1	1	0	0	1	1	1
		SRR6765299	43.45	87.36	2013	4	3	China	Xinjiang																	NEIS1753_228	13.001	non_mosaic	0	0	0	0	0	0	0	0	1	0	0	0	1	1	1
		SRR6765300	43.45	87.36	2013	4	3	China	Xinjiang																	NEIS1753_228	19.001	non_mosaic	0	0	0	0	0	0	0	0	1	0	0	0	1	1	1
		SRR6765301	43.45	87.36	2013	4	3	China	Xinjiang																	NEIS1753_228	19.001	non_mosaic	0	0	0	0	0	0	0	0	1	0	0	0	1	1	1
		SRR6765302	43.45	87.36	2012	12	25	China	Xinjiang																	NEIS1753_228	19.001	non_mosaic	0	0	0	0	0	0	0	0	1	0	0	0	1	1	1
		SRR6765319	31.14	121.29	2012	6	15	China	Shanghai																	NEIS1753_284	13.001	non_mosaic	1	0	1	0	1	1	0	0	1	1	0	0	1	1	1
		SRR6765320	31.14	121.29	2012	6	13	China	Shanghai																	NEIS1753_284	13.001	non_mosaic	0	0	0	0	1	1	1	0	1	1	0	0	1	1	1
		SRR6765323	23.08	113.14	2012	4	10	China	Guangdong																	NEIS1753_1903	NEIS1753_1903		1	0	1	0	0	0	0	0	1	0	0	0	1	1	1
		SRR6765334	39.02	117.12	2012	5	28	China	Tianjin																	NEIS1753_284	13.001	non_mosaic	0	0	0	0	1	1	1	0	1	1	0	0	1	1	1
		SRR6765343	30.4	104.04	2012	6	14	China	Sichuan																	NEIS1753_284	13.001	non_mosaic	1	0	1	0	1	1	1	0	1	1	0	0	1	1	1
		SRR6765346	29.59	106.54	2013	7	21	China	Chongqing																	NEIS1753_873	NEIS1753_873		0	0	0	0	1	1	1	0	1	1	0	0	1	1	1
		SRR6765348	30.4	104.04	2012	8	16	China	Sichuan																	NEIS1753_1682	13.002*	but 1654T>G	0	0	0	0	0	0	0	0	1	0	0	0	1	1	1
		SRR6765355	20.02	110.2	2012	4	8	China	Hainan																	NEIS1753_284	13.001	non_mosaic	0	0	0	0	0	0	0	0	1	0	0	0	1	1	1
		SRR6765356	20.02	110.2	2012	2	26	China	Hainan																	NEIS1753_284	13.001	non_mosaic	1	0	1	0	1	1	0	0	1	1	0	0	1	1	1
		SRR6765358	20.02	110.2	2012	2	21	China	Hainan																	NEIS1753_284	13.001	non_mosaic	0	0	1	0	1	1	1	0	1	1	0	0	1	1	1
		SRR6765360	20.02	110.2	2011	12	25	China	Hainan																	NEIS1753_284	13.001	non_mosaic	1	0	1	0	1	1	1	0	1	0	0	0	1	1	1
		SRR6765362	20.02	110.2	2012	4	11	China	Hainan																	NEIS1753_284	13.001	non_mosaic	1	0	1	0	1	1	1	0	1	1	0	0	1	1	1
		SRR6765363	20.02	110.2	2012	6	7	China	Hainan																	NEIS1753_284	13.001	non_mosaic	1	0	1	0	1	1	1	0	1	1	0	0	1	1	1
		SRR6765370	32.03	118.46	2013	6	6	China	Nanjing																	NEIS1753_284	13.001	non_mosaic	1	0	1	0	1	1	1	0	1	1	0	0	1	1	1
		SRR6765371	32.03	118.46	2013	6	7	China	Nanjing																	NEIS1753_284	13.001	non_mosaic	1	0	1	0	1	1	1	0	1	1	0	0	1	1	1
		SRR6765382	20.02	110.2	2012	6	8	China	Hainan																	NEIS1753_1901	NEIS1753_1901		0	0	0	0	0	0	0	0	1	0	0	0	1	1	1
		SRR6765390	30.16	120.1	2012	10	2	China	Zhejiang																	NEIS1753_284	13.001	non_mosaic	1	0	1	0	1	1	1	0	1	1	0	0	1	1	1
		SRR6765391	30.16	120.1	2012	11	15	China	Zhejiang																	NEIS1753_284	13.001	non_mosaic	1	0	1	0	1	1	1	0	1	1	0	0	1	1	1
		SRR6765396	31.14	121.29	2012	9	26	China	Shanghai																	NEIS1753_284	13.001	non_mosaic	1	0	1	0	1	1	1	0	1	1	0	0	1	1	1
		SRR6765402	31.14	121.29	2012	5	8	China	Shanghai																	NEIS1753_284	13.001	non_mosaic	1	0	1	0	1	1	1	0	1	0	0	0	1	1	1
		SRR6765408	41.48	123.25	2013	10	21	China	Dalian																	NEIS1753_228	19.001	non_mosaic	1	0	0	0	0	0	0	0	1	0	0	0	1	1	1
		SRR6765423	20.02	110.2	2012	12	29	China	Hainan																	NEIS1753_284	13.001	non_mosaic	0	0	1	0	1	1	1	0	1	1	0	0	1	1	1
		SRR6765424	20.02	110.2	2013	1	12	China	Hainan																	NEIS1753_1901	NEIS1753_1901		0	0	0	0	0	0	0	0	1	0	0	0	1	1	1
		SRR6765440	23.08	113.14	2012	8	9	China	Guangdong																	NEIS1753_875	13.002	non_mosaic	0	0	0	0	0	1	0	0	1	0	0	0	1	1	1
		SRR6765444	29.59	106.54	2012	12	1	China	Chongqing																	NEIS1753_228	19.001	non_mosaic	0	0	0	0	0	0	0	0	1	0	0	0	1	1	1
		SRR6765445	29.59	106.54	2012	12	19	China	Chongqing																	NEIS1753_284	13.001	non_mosaic	0	0	0	0	1	1	1	0	1	1	0	0	1	1	1
		SRR6765447	39.02	117.12	2012	4	7	China	Tianjin																	NEIS1753_873	NEIS1753_873		0	0	0	0	1	1	1	0	1	1	0	0	1	1	1
		SRR6765472	20.02	110.2	2011	12	22	China	Hainan																	NEIS1753_284	13.001	non_mosaic	0	0	0	0	1	1	1	0	1	0	0	0	1	1	1
		SRR6765474	32.03	118.46	2012	1	31	China	Nanjing																	NEIS1753_873	NEIS1753_873		1	0	1	0	1	1	1	0	1	0	1	0	1	1	1
		SRR6765480	32.03	118.46	2012	2	24	China	Nanjing																	NEIS1753_873	NEIS1753_873		1	0	1	0	1	1	1	0	1	1	0	0	1	1	1
		SRR6765496	30.16	120.1	2012	4	19	China	Zhejiang																	NEIS1753_875	13.002	non_mosaic	0	0	0	0	0	0	0	0	1	0	0	0	1	1	1
		SRR6765501	31.14	121.29	2012	10	11	China	Shanghai																	NEIS1753_284	13.001	non_mosaic	1	0	1	0	1	1	1	0	1	1	0	0	1	1	1
		SRR6765544	30.16	120.1	2012	9	22	China	Zhejiang																	NEIS1753_228	19.001	non_mosaic	0	0	0	0	0	0	0	0	1	0	0	0	1	1	1
		SRR6765558	20.02	110.2	2012	4	10	China	Hainan																	NEIS1753_873	NEIS1753_873		1	0	1	0	1	1	0	0	1	1	0	0	1	1	1
		SRR6765560	20.02	110.2	2013	1	9	China	Hainan																	NEIS1753_873	NEIS1753_873		1	0	0	0	1	1	1	0	1	1	0	0	1	1	1
		SRR6765562	20.02	110.2	2012	11	6	China	Hainan																	NEIS1753_873	NEIS1753_873		1	0	1	0	1	1	1	0	1	1	0	0	1	1	1
		SRR6765570	29.59	106.54	2013	5	3	China	Chongqing																	NEIS1753_875	13.002	non_mosaic	0	0	0	0	0	0	0	0	1	0	0	0	1	1	1
		SRR6765571	29.59	106.54	2013	4	27	China	Chongqing																	NEIS1753_873	NEIS1753_873		1	0	1	0	1	1	1	0	1	1	0	0	1	1	1
		SRR6765575	29.59	106.54	2013	6	19	China	Chongqing																	NEIS1753_228	19.001	non_mosaic	0	0	0	0	0	0	0	0	1	0	0	0	1	1	1
		SRR6765589	30.16	120.1	2012	10	15	China	Zhejiang																	NEIS1753_284	13.001	non_mosaic	1	0	1	0	1	1	0	0	1	1	0	0	1	1	1
		SRR6765590	30.16	120.1	2012	12	3	China	Zhejiang																	NEIS1753_228	19.001	non_mosaic	0	0	0	0	0	0	0	0	1	0	0	0	1	1	1
		SRR6765594	30.16	120.1	2012	12	27	China	Zhejiang																	NEIS1753_284	13.001	non_mosaic	0	0	0	0	1	1	1	0	1	0	0	0	1	1	1
		SRR6765598	32.03	118.46	2012	1	31	China	Nanjing																	NEIS1753_284	13.001	non_mosaic	1	0	1	0	1	1	1	0	1	0	1	0	1	1	1
		SRR6765601	43.45	87.36	2013	12	5	China	Xinjiang																	NEIS1753_228	19.001	non_mosaic	0	0	0	0	0	0	0	0	1	0	0	0	1	1	1
		SRR6765604	43.45	87.36	2013	12	12	China	Xinjiang																	NEIS1753_284	13.001	non_mosaic	0	1	1	0	1	1	0	0	1	1	0	0	1	1	1
		SRR6765607	43.45	87.36	2013	12	12	China	Xinjiang																	NEIS1753_228	19.001	non_mosaic	0	0	0	0	0	0	0	0	1	0	0	0	1	1	1
		SRR6765611	29.59	106.54	2013	4	15	China	Chongqing																	NEIS1753_1614	103.002		0	0	0	0	0	0	0	0	1	0	0	0	1	1	1
		SRR6765627	30.16	120.1	2012	9	15	China	Zhejiang																	NEIS1753_228	19.001	non_mosaic	0	0	1	0	0	0	0	0	1	0	0	0	1	1	1
		SRR6765638	23.08	113.14	2012	6	30	China	Guangdong																	NEIS1753_873	NEIS1753_873		0	0	0	0	1	1	1	0	1	1	0	0	1	1	1
		SRR6765644	39.02	117.12	2012	12	16	China	Tianjin																	NEIS1753_284	13.001	non_mosaic	1	0	1	1	1	1	1	0	1	1	0	0	1	1	1
		SRR6765650	22.48	108.19	2012	1	12	China	Guangxi																	NEIS1753_284	13.001	non_mosaic	1	0	1	0	1	1	1	0	1	1	0	0	1	1	1
		SRR6765651	22.48	108.19	2012	8	26	China	Guangxi																	NEIS1753_284	13.001	non_mosaic	1	0	1	0	1	1	1	0	1	1	0	0	1	1	1
		SRR6765658	30.4	104.04	2012	3	8	China	Sichuan																	NEIS1753_228	19.001	non_mosaic	0	0	0	0	0	0	0	0	1	0	0	0	1	1	1
		SRR6765661	30.4	104.04	2013	1	23	China	Sichuan																	NEIS1753_284	13.001	non_mosaic	0	0	0	0	1	1	1	0	1	1	0	0	1	1	1
		SRR6765664	39.02	117.12	2012	10	26	China	Tianjin																	NEIS1753_873	NEIS1753_873		1	0	1	0	1	1	1	0	1	1	0	0	1	1	1
		SRR6765680	30.16	120.1	2012	11	9	China	Zhejiang																	NEIS1753_1682	13.002*	but 1654T>G	0	0	0	0	0	0	0	0	1	0	0	0	1	1	1
		SRR6765681	30.16	120.1	2012	10	4	China	Zhejiang																	NEIS1753_284	13.001	non_mosaic	1	0	1	0	1	1	1	0	1	1	0	0	1	1	1
		SRR6765683	20.02	110.2	2011	12	9	China	Hainan																	NEIS1753_284	13.001	non_mosaic	1	0	1	0	1	1	0	0	1	1	0	0	1	1	1
		SRR6765685	29.59	106.54	2013	6	30	China	Chongqing																	NEIS1753_284	13.001	non_mosaic	0	0	0	0	1	1	1	0	1	1	0	0	1	1	1
		SRR6765686	29.59	106.54	2013	7	3	China	Chongqing																	NEIS1753_284	13.001	non_mosaic	1	0	1	0	1	1	1	0	1	1	0	0	1	1	1
		SRR6765687	29.59	106.54	2013	7	6	China	Chongqing																	NEIS1753_875	13.002	non_mosaic	0	0	0	0	0	0	0	0	1	0	0	0	1	1	1
		SRR6765691	29.59	106.54	2013	8	24	China	Chongqing																	NEIS1753_228	19.001	non_mosaic	0	0	0	0	0	0	0	0	1	0	0	0	1	1	1
		SRR6765692	29.59	106.54	2013	8	26	China	Chongqing																	NEIS1753_284	13.001	non_mosaic	0	0	0	0	1	1	1	0	1	1	0	0	1	1	1
		SRR6765694	43.45	87.36	2012	12	12	China	Xinjiang																	NEIS1753_228	19.001	non_mosaic	1	0	0	0	0	0	0	0	1	0	0	0	1	1	1
		SRR6765699	20.02	110.2	2013	2	20	China	Hainan																	NEIS1753_284	13.001	non_mosaic	1	0	1	0	1	1	1	0	1	0	0	0	1	1	1
		SRR6765700	20.02	110.2	2013	3	1	China	Hainan																	NEIS1753_284	13.001	non_mosaic	1	0	1	0	1	1	1	0	1	0	0	0	1	1	1
		SRR6765719	31.14	121.29	2012	2	3	China	Shanghai																	NEIS1753_873	NEIS1753_873		1	0	1	0	1	1	1	0	1	1	0	0	1	1	1
		SRR6765729	43.45	87.36	2013	11	26	China	Xinjiang																	NEIS1753_284	13.001	non_mosaic	0	0	0	0	1	1	1	0	1	1	0	0	1	1	1
